# Origin and diversification of a globally distributed group of parasitic feather lice

**DOI:** 10.1101/2024.01.11.575230

**Authors:** Andrew D. Sweet, Jorge Doña, Kevin P. Johnson

## Abstract

Despite their extensive diversity and ecological importance, the history of diversification for most groups of parasitic organisms remains relatively understudied. Elucidating broad macroevolutionary patterns of parasites is challenging, often limited by the availability of samples, genetic resources, and knowledge about ecological relationships with their hosts. In this study, we explore the macroevolutionary history of parasites by focusing on parasitic body lice from doves. Building on extensive knowledge of ecological relationships and previous phylogenomic studies of their avian hosts, we tested specific questions about the evolutionary origins of the body lice of doves, leveraging whole genome data sets for phylogenomics. Specifically, we sequenced whole genomes from 68 samples of dove body lice, including representatives of all body louse genera from 51 host taxa. From these data, we assembled >2,300 nuclear genes to estimate dated phylogenetic relationships among body lice and several outgroup taxa. The resulting phylogeny of body lice was well supported, although some branches had conflicting signal across the genome. We then reconstructed ancestral biogeographic ranges of body lice and compared the body louse phylogeny to phylogeny of doves, and also to a previously published phylogeny of the wing lice of doves. Divergence estimates placed the origin of body lice in the late Oligocene. Body lice likely originated in Australasia and dispersed with their hosts during the early Miocene, with subsequent codivergence and host switching throughout the world. Notably, this evolutionary history is very similar to that of dove wing lice, despite the stronger dispersal capabilities of wing lice compared to body lice. Our results highlight the central role of hosts in driving macroevolutionary patterns of their parasites over long periods of time.
