## Supplementary Table S1 for "Origin and diversification of a globally distributed group of parasitic feather lice"

### Sheet: Sheet1
	Code	Genus	Species	Host	Country	Collection date	Collector	Raw reads	Cleaned reads	Number of genes assembled	Accession
Dove body lice
	AuspDubic	Auricotes	sp.	Ducula bicolor	Australia	2005-10-23	Terry Chesser	96455152	71703278	2337	SRR5308148
	AuspDupac	Auricotes	sp.	Ducula pacifica	Vanuatu	2007-06-19	P. Loi	87758548	80382492	2340	SRR8172497
	Auaff	Auricotes	affinis	Ducula rufigaster	Papua New Guinea	2006-08-05	Dale H. Clayton	100560260	92914856	2340	SRR8172496
	AuspPtriv	Auricotes	bellus	Ptilinopus rivoli	Papua New Guinea	2006-11-16	Dale H. Clayton	79752812	72488928	2343	SRR8172498
	Cahet	Campanulotes	heteroceros	Columba leucomela	Australia	2007-09-10	Ian Mason	93837400	90245610	2338	SRR8145856
	Cacom	Campanulotes	compar	Columba livia	USA	2018-08-26	Emily DiBlasi	117145090	95042384	2335	SRR5308113
	Cacom1	Campanulotes	compar	Columba livia	USA	2007-11-05	Kevin P. Johnson	103628852	96542606	2337	SRR12762520
	Cabid	Campanulotes	bidentatus	Columba palumbus	United Kingdom	2005-09-02	Vince Smith	172253154	159825846	2345	SRR8172500
	CaspGehum	Campanulotes	sp.	Geopelia humeralis	Australia	2005-10-22	Terry Chesser	90253734	82001882	2340	SRR8172507
	CaspGeplu	Campanulotes	sp.	Geophaps plumifera	Australia	2002	Dale H. Clayton	103944906	94233910	2347	SRR8172508
	CaspGesmi	Campanulotes	sp.	Geophaps smithii	Australia	2007-10-26	Dale H. Clayton	95196104	90476070	2337	SRR8145857
	Cafla4	Campanulotes	flavus	Leucosarcia melanoleuca	Australia	2006-08-27	Terry Chesser	71366032	63801462	2344	SRR8172504
	Cadur	Campanulotes	durdeni	Ocyphaps lophotes	Australia	2006-05-12	Terry Chesser	72425036	66189824	2342	SRR8172502
	Cafla3	Campanulotes	flavus	Phaps chalcoptera	Australia	2005-07-25	Kevin P. Johnson	77930800	70847986	2342	SRR8172503
	Caele	Campanulotes	elegans	Phaps elegans	Australia	2003	Terry Chesser	98030264	93777140	2335	SRR8145855
	Cacam5337	Campanulotes	campanulatus	Streptopelia picturata	Madagascar	2005-12-02	Dave Willard	188091752	173634746	2345	SRR8172501
	Cafre	Campanulotes	frenatus	Zentrygon frenata	Peru	2006-07-13		81924310	72356076	2342	SRR8172505
	Cccla	Coloceras	clayae	Aplopelia larvata	Malawi	2009-09-28		59913964	53092414	2338	SRR8172499
	CcspAplar	Coloceras	sp.	Aplopelia larvata	Malawi	2009-09-28		118516774	112673112	2344	SRR8145866
	CcspChind	Coloceras	sp.	Chalcophaps indica	Vanuatu	2007-06-17	J. J. Kirchman	144349448	135793382	2344	SRR8172514
	Ccste	Coloceras	stephani	Chalcophaps stephani	Papua New Guinea	2006-10-20	Sarah Al-tamimi	110937660	106551372	2342	SRR8145879
	CaspColcm	Coloceras	sp.	Columba leucomela	Australia	2007-09-09	Ian Mason	98912668	91157578	2346	SRR8172506
	Ccdam	Coloceras	damicorne	Columba palumbus	United Kingdom	2005-09-02	Vince S. Smith	105000698	101054860	2346	SRR8145859
	CcspCosjo	Coloceras	sp.	Columba sjostedti	Cameroon	2021-12-08	John M. Bates	133668236	126892682	2340	SRR8177101
	CcspGecun	Coloceras	sp.	Geopelia cuneata	Australia	2005-10-07	Terry Chesser	127825944	118509692	2344	SRR8172515
	CcspGehum	Coloceras	sp.	Geopelia humeralis	Australia	2005-10-22	Terry Chesser	98163968	94082254	2336	SRR8145867
	CcspGepla	Coloceras	sp.	Geopelia placida	Australia	2005-07-26	Kevin P. Johnson	96167236	92882704	2339	SRR8145868
	CcspGestr	Coloceras	sp.	Geopelia striata	USA	2001	Sarah Bush	91677416	88852004	2344	SRR9693826
	CcspLemel	Coloceras	sp.	Leucosarcia melanoleuca	Australia	2006-08-27	Terry Chesser	102398074	98252914	2337	SRR8145869
	Ccfur	Coloceras	furcatum	Lopholaimus antarcticus	Australia	2007-09-08	Ian Mason	104310192	99067744	2336	SRR8145862
	CcdorMaamb	Coloceras	doryanus	Macropygia amboinensis	Australia	2005-07-19	Kevin P. Johnson	96775962	92912396	2343	SRR8145860
	CcspMamac	Coloceras	sp.	Macropygia mackinlayi	Vanuatu	2007-06-14	A. W. Krater	131620896	122362756	2341	SRR8172516
	CcdorManig	Coloceras	doryanus	Macropygia nigrirostris	Papua New Guinea	2006-10-23	Sarah Al-tamimi	103499290	99260402	2342	SRR8145861
	CcpsOclop	Coloceras	sp.	Ocyphaps lophotes	Australia	2006-05-12	Terry Chesser	162361402	151606748	2345	SRR8172512
	Ccgra	Coloceras	grande	Phaps chalcoptera	Australia	2005-07-25	Kevin P. Johnson	122507972	117241094	2340	SRR8145863
	Ccmus	Coloceras	museihalense	Reinwardtoena reinwardtsi	Papua New Guinea	2006-08-23	Dale H. Clayton	96450086	93245130	2339	SRR8145865
	CcspStcap	Coloceras	chinense	Streptopelia capicola	Kenya	2012-07-19		84400968	80762004	2339	SRR8145873
	Ccchi	Coloceras	chinense	Streptopelia decaocto	USA	2008-05-30	Jael Malenke	110180794	104141490	2345	SRR8145858
	Cchil	Coloceras	hilli	Streptopelia decaocto	USA	2008-07-02	Jael Malenke	126541858	117740910	2336	SRR8172511
	CcspStlug	Coloceras	sp.	Streptopelia lugens	Malawi	2013-11-07		81312852	78511648	2340	SRR8145874
	CcspStpic	Coloceras	hoogstrali	Streptopelia picturata	Madagascar	2005-12-02	Dave Willard	107252440	100780356	2337	SRR8145875
	CcspStsem	Coloceras	sp.	Streptopelia semitorquata	Ghana	2007-03-26	Kevin P. Johnson	109168690	104507310	2341	SRR8145876
	Ccset	Coloceras	setosum	Treron waalia	Ghana	2007-03-10	Kevin P. Johnson	112772942	103866108	2343	SRR8172513
	Cclat	Coloceras	laticlypeatus	Turtur brehmeri	Ghana	2007-03-25	Kevin P. Johnson	111613946	104072406	2344	SRR8145864
	CcspTucha	Coloceras	sp.	Turtur chalcospilos	Malawi	2013-10-12		121059994	115353388	2343	SRR8145877
	Cccas	Coloceras	castroi	Turtur tympanistria	Democratic Republic of the Congo	2009-07-08		58373722	53614774	2336	SRR8172510
	CcspTutym	Coloceras	theresae	Turtur tympanistria	Democratic Republic of the Congo	2009-07-08		114920228	109539370	2342	SRR8145878
	Cctav	Coloceras	tavornikae	Columba livia	Canada	2016-11-24	Terry Galloway	92405116	75754158	2339	SRR5308153
	Kosub	Kodocephalon	suborbiculatum	Goura victoria	Papua New Guinea	2006-10-16	Sarah Al-tamimi	110202492	50673920	2338	SRR5308166
	Pheur3	Physconelloides	eurysema 3	Claravis pretiosa	Brazil	2014-08-01	Vitor de Q. Piacentini	63821562	48797934	2336	SRR3632336
	Pheur3.2	Physconelloides	eurysema 3	Claravis pretiosa	Peru	2001-12-10		51392388	40986274	2342	SRR3632340
	Pheur4	Physconelloides	eurysema 4	Columbina inca	Costa Rica	2001-12-10		53047444	38590320	2336	SRR3632877
	Pheur1	Physconelloides	eurysema 1	Columbina passerina	USA	2000-04-27		44144898	36197732	2340	SRR3632352
	Pheur2	Physconelloides	eurysema 2	Columbina squammata	Brazil	2013-08-15	Vitor de Q. Piacentini	49091816	42069980	2327	SRR3632571
	Phcub	Physconelloides	cubanus	Geotrygon montana	Mexico	2002-03-17	Dale H. Clayton	165744434	152668258	2338	SRR8173268
	Phcer1	Physconelloides	ceratoceps 1	Leptotila jamaicensis	Mexico	2002-03-17	Dale H. Clayton	110024212	105209718	2341	SRR8173267
	Phcer5	Physconelloides	ceratoceps 5	Leptotila rufaxilla	Guyana	2006-03-21	Brett Benz	150831712	138737650	2338	SRR8145993
	Phrob	Physconelloides	robbinsi	Metriopelia ceciliae	Peru	2002-08-28	Robert Wilson	80808714	63196814	2342	SRR3632568
	Phspe1	Physconelloides	spenceri 1	Patagioenas speciosa	Brazil	2014-09-07	VQ Piacentini	139297476	127495766	2341	SRR8173270
	CcspPealb	Physconelloides	australiensis	Petrophassa albipennis	Australia	2007-10-18	Dale H. Clayton	120490016	115017734	2339	SRR8145870
	CcspPeruf	Physconelloides	sp.	Petrophassa rufipennis	Australia	2007-10-28	Dale H. Clayton	105558342	100661930	2339	SRR8145871
	PhspPhcha	Physconelloides	sp.	Phaps chalcoptera	Australia	2003-01-02	Kevin P. Johnson	179294746	159522350	2344	SRR8173271
	CcspPhele	Physconelloides	sp.	Phaps elegans	Australia	2003	Terry Chesser	111779064	103019574	2339	SRR8145872
	CaspPhhis	Physconelloides	sp.	Phaps histrionica	Australia	2007-11-02	Terry Chesser	184849464	163998040	2344	SRR8172509
	Pheur5	Physconelloides	eurysema 5	Uropelia campestris	Brazil	2013-08-20	Vitor de Q. Piacentini	43813494	34817210	2341	SRR3632347
	Phwis	Physconelloides	wisemani	Zenaida asiatica	USA	2008-04-28	Jael Malenke	116593682	107133806	2339	SRR8145994
	Phzen	Physconelloides	zenaidurae	Zenaida macroura	USA	2008-07-30	Jael Malenke	125811440	115412424	2338	SRR8145995
	Phper	Physconelloides	perijae	Zentrygon frenata	Peru	2006-07-13		157129846	144469104	2340	SRR8173269
Landfowl body lice
	GospMerei	Goniocotes	sp.	Megapodius reinwardt	Australia	2005-10-22	Terry Chesser	112751524	107698838	2344	SRR8145957
	Gochr	Goniocotes	chrysocephalus	Phasianus colchicus	USA	2005-04-05	KPJ	114687908	84832690	2347	SRR5308160
	Gotal	Goniocotes	talegallae	Talegalla fuscirostris	Papua New Guinea	2006-08-05	Sarah Al-tamimi	117665792	106053346	2341	SRR13389462
	GdspCacal	Goniodes	sp.	Callipepla californica	USA	2003-10-09	Kevin P. Johnson	102570228	97987804	2344	SRR13389473
	Gdcen	Goniodes	centrocerci	Centrocercus urophasianus	USA	2006-02-13	J. Malenke	81382334	78398094	2341	SRR8582573
	Gdort	Goniodes	ortygis	Colinus virginianus	USA	2004-09-05	Kevin P. Johnson	91028250	77414870	2338	SRR5308120
	Gdast	Goniodes	astrocephalus	Coturnix coturnix	Russia	2006-06-20	Rob Faucett	97973490	93066094	2337	SRR13389477
	Gdmer	Goniodes	merriamanus	Dendragapus obscurus	USA	2006-02-13	M. Cottam	84867110	81973218	2337	SRR8582574
	Gdbio	Goniodes	biordinatus	Megapodius reinwardt	Australia	2005-10-22	Terry Chesser	96077408	87842542	2337	SRR8145955
	GdspPhcol	Goniodes	sp.	Phasianus colchicus	USA	2005-04-05	Kevin P. Johnson	113843598	106696960	2340	SRR13389468
	Gdass	Goniodes	sp.	Ptilopachus petrosus	Ghana	2007-03-12	Mathys J. Meyer	169753998	152062494	2341	SRR8175159
	PyspOdste	Passonomedea	sp.	Odontophorus stellatus	Brazil	2016-03-17	VQ Piacentini	81376014	68015182	2340	SRR5308182
Outgroups
	AlspHabad	Aledoecus	sp.	Halcyon badia	Ghana	2007-03-18	Kevin P. Johnson	77411704	64692104	2339	SRR5308110
	Mgtat	Megaginus	tataupensis	Crypturellus tataupa	Bolivia	2002	Rob Faucett	58725252	52760888	2340	SRR5308374
	MuspNyalb	Mulcticola	sp.	Nyctidromus albicollis	Panama: Charco Azul	2010-02-14	Kevin P. Johnson	63680908	55221548	2340	SRR5308133
	Oscur	Osculotes	curta	Opisthocomus hoazin	Guyana	2007-07-20	B. O'Shea	81287340	69268992	2338	SRR9693832
	Pnzum	Penenirmus	zumpti	Lybius torquatus	South Africa	2002-08-06	Kevin P. Johnson	62994248	54871180	2321	SRR5308145
	Wiabs	Pessoaiella	absita	Opisthocomus hoazin		2007-07-20	B. O'Shea	81580082	70530012	2334	SRR5308375
	PpspTymel	Philopterus	sp.	Tyrannus melancholicus	Panama	2010-03-03	Kevin P. Johnson	53357072	46747738	2334	SRR5308376
	Popap	Podargoecus	papuensis	Podargus papuensis	Australia	2005-10-22	Terry Chesser	38463532	28096366	2325	SRR5308356
	Psplu	Pseudolipeurus	plumbeus	Crypturellus tataupa	Bolivia	2002	Rob Faucett	45289078	40087764	2343	SRR5308141
	Salar	Saemundssonia	lari	Larus novaehollandiae	Australia	2004-06-03	Terry Chesser	38719424	34689672	2318	SRR5308142
	Sglip	Strongylocotes	lipogonus	Rhynchotus rufescens	Bolivia	2004-12-01	A. Porzecanski	68077110	59658096	2342	SRR5308366
	Tiele	Tinamotaecola	elegans	Eudromia elegans	Argentina	2005-04-22	Kevin P. Johnson	91157284	79535462	2340	SRR5308366
